# Raw milk kefir: microbiota, bioactive peptides, and immune modulation

**DOI:** 10.1101/2022.10.19.512868

**Authors:** Ton Baars, Betty van Esch, Luuk van Ooijen, Zuomin Zhang, Pieter Dekker, Sjef Boeren, Mara Diks, Johan Garssen, Kasper Hettinga, Remco Kort

**Author notes:** Shared first authors (Ton Baars, Betty van Esch).

## Abstract

This study aims to characterize the microbial and peptidomic composition of raw milk kefir, and to address the potential anti-allergic effects of raw milk kefir using validated research models for food allergy. Raw milk kefir was produced after incubation with a defined freeze-dried starter culture. Kefir was sampled during fermentation at seven-time intervals. For comparison, kefir was also prepared from boiled milk (100 °C; 5 sec). Peptide compositions were determined for the raw and heated milk, plus kefir end products made from these milks. In a murine food allergy model, the two kefir end products were investigated on their allergy modulating effects. In both kefirs, we identified amplicon sequence variants identical to those in the starter, matching the bacteria *Lactococcus lactis, Streptococcus thermophilus, Leuconostoc* and the yeast *Debaromyces*. In raw milk kefir, additional sequence variants of *Lactococcus lactis* and the yeasts *Pichia* and *Galactomyces* could be identified, which were absent in heated milk kefir. Analysis of peptide compositions in kefirs indicated that the number and intensity of peptides drastically increased after fermentation. Heating of milk negatively affected the diversity of the peptide composition in kefir. Only raw milk kefir suppressed the acute allergic skin response to the food allergen ovalbumin in sensitised mice. These effects coincided with differences in the T-cell compartment, with lower percentages of activated Th1 cells and IFNg production after treatment with kefir made from heated milk. The results of this study indicate specific properties of raw milk kefir that may contribute to its additional health benefits.
