## Supplemental file 2 for "Raw milk kefir: microbiota, bioactive peptides, and immune modulation"

### Sheet: ASV ITS2
Type	RM	RMK	RMK	RMK	RMK	RMK	RMK	HMK	SC
Time	0	1h	6h	12h	1d	1w	3w	1d	freeze dried
Debaryomyces 1	0.421889	0.981155	0.989368	0.922688	0.848599	0.921194	0.933395	0.997288	0.998351
Pichia kudriavzevii cat	0.063325	0.000674	0.001234	0.003613	0.119058	0.051075	0.004771	0	0
Galactomyces cat	0.054724	0.002539	0.001204	0.005058	0.023561	0.014148	0.007688	0	0
Pichia fermentans cat	0.00822397	0.000436	0.000147	0	0.002649	0.002547	0.052073	0.000103	0
Debaryomyces 2	0	0.003233	0.00235	0	0	0	0.001936	0.00204	0.001511
Erythrobasidium hasegawianum	0.0199774	0.000694	0.000822	0.010116	0	0	0	0.000181	5.15e-05
Malassezia restricta cat	0.0911147	0.000456	0.001175	0.003613	0	0.001839	0	0.000207	0
Wickerhamiella pararugosa	0	9.91867e-05	0	0	0.00320647	0.000565931	0	0	0
Malassezia globosa cat	0.0895042	0.000913	0.001292	0	0	0.001132	0	0	0
Candida tropicalis	0	0	0	0	0.00237	0.000566	0	0	0
Malassezia sympodialis	0	0	0	0	0	0.001556	0.000136	0	0
Saccharomyces cerevisiae cat	0	0	0	0.054913	0	0	0	0	8.59e-05
Candida akabanensis	0	0	0	0	0.000558	0	0	0	0
Candida zeylanoides 1	0	0	8.81e-05	0	0	0	0	0	0
Acremonium alternatum/sclerotigenum	0	0	0	0	0	0.000849	0	0	0
Alternaria rudbeckiae/ Alternaria alternata	0	0	0.000206	0	0	0	0	0	0
Aspergillus 1	0	0	0	0	0	0	0	5.17e-05	0
Beauveria	0	0	0.000206	0	0	0	0	0	0
Candida albicans 1	0.007093	0	0.000206	0	0	0	0	0	0
Cladosporium 1	0	0	0.000147	0	0	0	0	0	0
Cladosporium sloanii,psychrotolerans ,neolangeronii	0	0	0.000323	0	0	0	0	0	0
Cutaneotrichosporon moniliiforme	0	0	0	0	0	0.001839	0	0	0
Diutina catenulata	0.020423	0	0	0	0	0.000566	0	0	0
Malassezia slooffiae	0	0	0.00047	0	0	0	0	0	0
Naganishia friedmannii, onofrii / Cryptococcus sp.	0	0	0	0	0	0.002122	0	0	0
Neodevriesia fraserae	0	0	0	0	0	0	0	0.000129	0
Trichosporon ovoides1	0.000137	0	0.000294	0	0	0	0	0	0
unknown uncultured	0.007025	0	0.00047	0	0	0	0	0	0
Other	0.09132	0.0098	0	0	0	0	0	0	0
Talaromyces diversus	0.039818	0	0	0	0	0	0	0	0
Paecilomyces sp. (in: Eurotiomycetes)	0.050406	0	0	0	0	0	0	0	0
Cladosporium ramotenellum	0.03502	0	0	0	0	0	0	0	0

### Sheet: 16S-RA
Type	RM	RMK	RMK	RMK	RMK	RMK	RMK	HMK	SC
Time	0	1h	6h	12h	1d	1w	3w	1d	freeze dried
Corynebacterium variabile	0.002779	0	6.62e-05	0	0	0	0	0	0
Dadabacteriales	0	0	0	0	0	0	0	6.17e-05	0
Lactococcus 3	0	0	0	0	0	0.002172	0	0	0
other	0.206511	0.005475	0	0	0	0	0	0	0
Lactococcus 4	0	0.000895	0.00096	0	0	0	0	0.000802	0.000643
Lactococcus 1	0	0.0034	0.002948	0	0	0	0	0	0
Burkholderia-Caballeronia-Paraburkholderia	0.685781	0.014135	0.000861	0	0	0	0	0	0
Streptococcus dysgalactiae	0.013329	0.000179	0.000563	0	7.89e-05	5.79e-05	6.34e-05	0	0
Lactococcus 2	0	0.001682	0	0.000637	0.000605	0.000724	0.000825	0.001604	0.0015
Leuconostoc 2	0	0.028557	0.002517	0.001517	0.003443	0.003996	0.003584	0.044145	0.029543
Lactococcus lactis 2	0	0.065094	0.008876	0	0.003706	0.003272	0.004915	0.090387	0.069495
Leuconostoc 1	0	0.038434	0.002815	0.002305	0.004495	0.003098	0.00593	0.045471	0.137919
Lactococcus lactis 3	0	0.020362	0.026826	0.005126	0.006072	0.005473	0.004059	0	0
Lactococcus 7	0	0	0	0.006703	0.007596	0.008484	0.009387	0	0
Streptococcus thermophilus 1	0.002467	0.028879	0.006491	0.051228	0.03609	0.038771	0.03685	0.025327	0.050208
Streptococcus thermophilus 4	0	0.031599	0.008644	0.057749	0.040374	0.043114	0.042019	0.030633	0.064107
Streptococcus thermophilus 2	0	0.030239	0.00722	0.066394	0.045605	0.048877	0.045952	0.035075	0.067383
Streptococcus thermophilus 3	0	0.088427	0.020103	0.169032	0.120308	0.127664	0.118511	0.083971	0.184301
Lactococcus lactis 1	0.017895	0.642428	0.911111	0.639308	0.731627	0.714298	0.727904	0.642522	0.3949
Paeniclostridium	0.023907	0	0	0	0	0	0	0	0
Staphylococcus 4	0.012138	0	0	0	0	0	0	0	0
Weissella jogaejeotgali	0.010011	0	0	0	0	0	0	0	0
Peptostreptococcaceae	0.008706	0	0	0	0	0	0	0	0
Romboutsia	0.008394	0	0	0	0	0	0	0	0
Turicibacter	0.008082	0	0	0	0	0	0	0	0
